# Altered mitochondrial respiration is associated with loss of nuclear-encoded OXPHOS genes in parasitic broomrapes

**DOI:** 10.1101/2025.02.10.637464

**Authors:** Liming Cai, Robert K Jansen, Justin C Havird

## Abstract

Parasitic plants, characterized by their dependency on host organisms for nutrients, have displayed far-reaching alterations in physiology and genetics. While significant gene losses and relaxed selection have been documented in the nuclear and plastid genomes, how parasitism impacts the molecular evolution and function of mitochondria has remained controversial. One of the main culprits hindering our understanding in this area is the lack of knowledge on nuclear-encoded mitochondrial-targeted genes (N-mt), which encode most mitochondrial oxidative phosphorylation (OXPHOS) proteins. By conducting a comprehensive survey of N-mt genes across angiosperms, we demonstrated significant gene losses and horizontal transfers associated with relaxed selection unique to holoparasitic Orobanchaceae. These putative losses and transfers have the potential to affect mitochondrial function directly and cause mitonuclear incompatibility because of breakdown between co-evolved protein complexes from mitochondrial and nuclear genomes. Our physiological assessments using high-resolution respirometry revealed that despite genetic alterations, holoparasitic Orobanchaceae maintained robust OXPHOS function but relied more on the fully nuclear-encoded succinate dehydrogenase (complex II). Our results document the first example of significant and biased gene loss in nuclear-encoded mitochondrial OXPHOS genes in parasitic plants, expanding on previous studies focused on mitochondrial-encoded genes and elucidating the mechanisms underlying the preservation of OXPHOS function despite genomic reduction.
