## Supplementary Tables for "Altered mitochondrial respiration is associated with loss of nuclear-encoded OXPHOS genes in parasitic broomrapes"

### Sheet: Table S1 Tason sampling
Table S1 Taxon sampling and data source for genomic survey of nuclear encoded mitochondrial genes in angiosperms.
Clade	Family	Species	Type	Source	Sample code	Eukaryote BUSCO				Seed plant BUSCO				Sampled in Cai et al 2021	Note
						Complete and single-copy BUSCOs (S)	Complete and duplicated BUSCOs (D)	Fragmented BUSCOs (F)	Missing BUSCOs (M)	Complete and single-copy BUSCOs (S)	Complete and duplicated BUSCOs (D)	Fragmented BUSCOs (F)	Missing BUSCOs (M)
asterids	Orobanchaceae	Aeginetia indica L.	transcriptome	Genbank	SRX6706591-SRX6706594	47	189	14	5	258	814	135	407	N
asterids	Orobanchaceae	Alectra vogelii Benth.	transcriptome	Genbank	SRR4099896	61	180	12	2	583	666	135	230	N
asterids	Orobanchaceae	Castilleja miniata Douglas ex Benth.	transcriptome	Genbank	SRR11994222	46	126	57	26	244	470	358	542	N	Contamination of A thaliana in the original RNA seq
asterids	Orobanchaceae	Christisonia kwangtungensis (Hu) G.D.Tang, J.F.Liu & W.B.Yu	transcriptome	Genbank	SRR17332967	61	190	2	2	327	886	52	349	N
asterids	Orobanchaceae	Conopholis americana (L.) Wallr.	transcriptome	OneKP	FAMO	187	32	28	8	821	91	264	438	N
asterids	Orobanchaceae	Epifagus virginiana (L.) Barton	transcriptome	OneKP	XMOG, URZI	85	80	60	30	325	181	304	804	N	XMOG=buds; URZI=above ground tissues
asterids	Orobanchaceae	Euphrasia arctica Lange ex Rostr.	genome	Becher et al., 2020	GenBank: JACOMQ000000000	36	185	28	6	217	1087	197	113	N
asterids	Orobanchaceae	Escobedia grandiflora (L.fil.) Kuntze	transcriptome	Genbank	SRR17677186	43	203	6	3	412	1074	65	63	N
asterids	Orobanchaceae	Lindenbergia philippensis (Cham. & Schltdl.) Benth.	genome and transcriptome	JGI Phytozome 13 and OneKP	Genome: Lindenbergia philippensis v1.1; Transcriptome: WUZV, ZVFS	222	33	0	0	1561	39	3	11	N
asterids	Orobanchaceae	Orobanche cumana Wallr.	genome	Xu et al 2022	NGDC: PRJCA008847	104	146	4	1	611	702	18	283	N
asterids	Orobanchaceae	Aphyllon fasciculatum Nutt.	transcriptome	OneKP	PHOQ, VTOK	38	186	27	4	268	849	140	357	N	PHOQ=stem (vegetative growth); VTOK=flower buds
asterids	Orobanchaceae	Pedicularis kansuensis Maxim.	transcriptome	Genbank	SRX18120921-SRX1812096	78	164	9	4	486	953	78	97	N
asterids	Orobanchaceae	Phelipanche aegyptiaca Pers.	genome	Xu et al 2022	NGDC: PRJCA008847	185	55	7	8	1068	179	34	333	N
asterids	Orobanchaceae	Phtheirospermum japonicum (Thunb.) Kanitz	genome	Cui et al., 2020	GenBank: PRJNA707779	209	21	20	5	1289	65	162	98	Yes
*asterids	*Orobanchaceae	*Rehmannia glutinosa (Gaertn.) DC.	*genome	*Ma et al. 2021	*GenBank: PRJNA631301	NA	NA	NA	NA	NA	NA	NA	NA	N	*Removed due to low quality the of genome (frequent frameshift, INDELs, etc.)
asterids	Orobanchaceae	Striga asiatica (L.) Kuntze	genome	Yoshida et al. 2019	GenBank: PRJNA897550	183	56	10	6	1355	105	62	92	Yes
basal asterids	Actinidiaceae	Actinidia eriantha Beth.	genome	NCBI	GCA_003024255.1_Red5_PS1_1.69.0	177	48	26	4	1200	141	160	113	Yes	other assembly and annotation examined: Genbank GCF_019202715.1
basal angiosperm	Amborellaceae	Amborella trichopoda Baill.	genome	NCBI	GCA_000471905.1_AMTR1.0	233	7	13	2	1422	27	89	76	Yes	other assembly and annotation examined: Phytozome Amborella trichopoda var. SantaCruz_75 HAP1 v2.1
basal eudicot	Ranunculaceae	Aquilegia coerulea E.James	genome	NCBI	GCA_002738505.1_Aquilegia_coerulea_v1	118	133	2	2	907	668	23	16	Yes	other assembly and annotation examined: Aquilegia coerulea v3.1
eurosids	Brassicaceae	Arabidopsis thaliana (L.) Heynh.	genome	JGI Phytozome v12	TAIR10	144	111	0	0	1192	412	4	6	Yes
basal angiosperm	Lauraceae	Cinnamomum micranthum (Hayata) Hayata	genome	NCBI	GCA_003546025.1_ASBRC_Ckan_1.0	198	39	9	9	1362	80	71	101	Yes	other assembly and annotation examined: Phytozome Cinnamomum kanehirae v3
eurosids	Rutaceae	Citrus sinensis (L.) Osbeck	genome	JGI Phytozome v12	Csinensis_154_v1.1	223	12	16	4	1367	24	149	74	Yes	other assembly and annotation examined: Phytozome Citrus clementina v1.0
asterids	Rubiaceae	Coffea canephora Pierre ex A.Froehner	genome	NCBI	GCA_900059795.1_AUK_PRJEB4211_v1	225	18	9	3	1492	24	63	35	Yes	other assembly and annotation examined: Phytozome Coffea arabica v0.5
asterids	Convolvulaceae	Cuscuta australis R.Br.	genome	NCBI	GCA_003260385.1_Cau_v1.0	231	12	5	7	1333	34	41	206	Yes	other assembly and annotation examined: European Nucleotide Archive accession number PRJEB19879
asterids	Apiaceae	Daucus carota L.	genome	JGI Phytozome v12	Dcarota_388_v2.0	183	46	11	15	1322	56	105	131	Yes	other assembly and annotation examined: Phytozome Daucus carota subsp. sativus v3.0
eurosids	Fabaceae	Glycine max (L.) Merr.	genome	JGI Phytozome v12	Gmax_275_Wm82.a2.v1	52	202	1	0	674	928	9	3	Yes	other assembly and annotation examined: Phytozome Glycine max Wm82.a4.v1, Glycine max Wm82.a6.v1, Glycine max Fiskeby v1.1, Glycine max Lee v1.1, Glycine max Wm82 ISU-01 v2.1
eurosids	Malvaceae	Gossypium raimondii Ulbr.	genome	JGI Phytozome v12	Gossypium raimondii v2.1	44	210	1	0	617	970	18	9	Yes	other assembly and annotation examined: Phytozome Gossypium barbadense v1.1, Gossypium hirsutum v3.1, Gossypium tomentosum v1.1
asterids-Lamiales	Bignoniaceae	Handroanthus impetiginosus (Mart. ex DC.) Mattos	genome	NCBI	GCA_002762385.1_Himp0.1	167	48	16	24	1087	183	157	187	Yes
asterids	Asteraceae	Helianthus annuus L.	genome	NCBI	GCA_002127325.1_HanXRQr1.0	158	91	3	3	1388	173	23	30	Yes	other assembly and annotation examined: Phytozome Helianthus annuus r1.2, genbank GCA_002127325.2
asterids	Convolvulaceae	Ipomoea nil (L.) Roth	genome	Ipomoea nil Genome Project website (http://viewer.shigen.info/asagao/index.php)	Asagao_v1.2	185	66	4	0	1383	187	27	17	Yes	other assembly and annotation examined: Ipomoea batatas Beauregard Genome Annotation v3 http://sweetpotato.uga.edu
eurosids	Euphorbiaceae	Manihot esculenta Crantz	genome	JGI Phytozome v12	Mesculenta_305_v6.1	176	74	3	2	1445	95	51	23	Yes
asterids-Lamiales	Phrymaceae	Mimulus guttatus DC.	genome	JGI Phytozome v12	Mguttatus_256_v2.0	215	26	6	8	1440	66	35	73	Yes	other assembly and annotation examined: Phyrozome Mimulus guttatus v2.0, Mimulus guttatus NONTOL v4.0, Mimulus guttatus TOL v5.0
asterids-Lamiales	Oleaceae	Olea europaea L.	genome	The olive genome consortium Website: Unver et al., 2017	v1	103	139	10	3	765	612	110	127	Yes	other assembly and annotation examined: Phytozome Olea europaea v1.0
monocot	Poaceae	Oryza sativa L.	genome	JGI Phytozome v12	Osativa_323_v7.0	216	29	10	0	1442	31	85	56	Yes	other assembly and annotation examined: Phytozome Oryza sativa Kitaake v3.1
eurosids	Rosaceae	Prunus persica (L.) Batsch	genome	JGI Phytozome v12	Ppersica_298_v2.1	232	23	0	0	1568	34	4	8	Yes
eurosids	Salicaceae	Populus trichocarpa Torr. & A.Gray ex Hook.	genome	JGI Phytozome v12	Ptrichocarpa_210_v3.0	143	112	0	0	1279	304	18	13	Yes	other assembly and annotation examined: Populus trichocarpa v4.1, Populus trichocarpa Stettler14 v1.1
asterids-Lamiales	Pedaliaceae	Sesamum indicum L.	genome	NCBI	GCA_000512975.1	190	34	14	17	1295	55	96	168	Yes	other assembly and annotation examined: GenBank GCA_026168435.1, GCA_034509735.1
asterids	Solanaceae	Solanum tuberosum L.	genome	JGI Phytozome v12	Stuberosum_448_v4.03	215	35	5	0	1464	32	81	37	Yes	other assembly and annotation examined: Phytozome Solanum tuberosum v6.1
monocot	Poaceae	Sorghum bicolor (L.) Moench	genome	JGI Phytozome v12	Sbicolor_313_v3.1	225	29	1	0	1547	36	17	14	Yes	other assembly and annotation examined: Phytozome Sorghum bicolor v5.1
eurosids	Malvaceae	Theobroma cacao L.	genome	JGI Phytozome v12	Tcacao_233_v1.1	236	17	2	0	1589	12	9	4	Yes	other assembly and annotation examined: Phytozome Theobroma cacao v2.1
asterids	Ericaceae	Vaccinium corymbosum L.	genome	GigaDB: Colle et al, 2019	v1	19	233	2	1	125	1458	18	13	Yes
basal rosids	Vitaceae	Vitis vinifera L.	genome	NCBI	GCA_000003745.2_12X	221	19	10	5	1437	25	85	67	Yes	other assembly and annotation examined: Phytozome Vitis vinifera v2.1

### Sheet: Table S2 O2K sampling
Table S2 Taxon sampling and collection localities for O2K high-resolution respirometry in Orobanchaceae.
Date	Species	Tissue type	Collection locality	GPS	Qubit (mg/mL)	Volume (uL)	Protein (ug)
2022-04-06	Castilleja indivisa	Multiple individuals, flower	J. J. Pickle Research Campus, The University of Texas at Austin, Austin, Texas	30°23'07.7"N 97°43'51.5"W	1.23	50	0.0615
2022-04-19	Phelipanche ramosa	One individual, inflorescence	Lawn in front of the UT Law School, right next to the telephone pole, Austin, TX	30°17'20.6"N 97°43'56.5"W	2.76	54.35	0.15
2022-04-19	Phelipanche ramosa	One individual, inflorescence	Lawn in front of the UT Law School, right next to the telephone pole, Austin, TX	30°17'20.6"N 97°43'56.5"W	2.8	53.57	0.15
2022-04-23	Phelipanche ramosa	One individual, inflorescence	Lawn in front of the UT Law School, right next to the telephone pole, Austin, TX	30°17'20.6"N 97°43'56.5"W	3.22	40	0.13
2022-04-23	Castilleja indivisa	Multiple individuals, flower	MoPac Expy roadside, next to Theresa Ave, near Kim's Kasita, Austin, TX	30°16'46.2"N 97°45'59.2"W	3.48	40	0.14
2022-04-23	Phelipanche ramosa	One individual, inflorescence	Lawn in front of the UT Law School, right next to the telephone pole, Austin, TX	30°17'20.6"N 97°43'56.5"W	3.22	25	0.0805
2022-04-23	Castilleja indivisa	One individual, flower	MoPac Expy roadside, next to Theresa Ave, near Kim's Kasita, Austin, TX	30°16'46.2"N 97°45'59.2"W	3.48	25	0.087
2022-04-23	Phelipanche ramosa	One individual, inflorescence	Lawn in front of the UT Law School, right next to the telephone pole, Austin, TX	30°17'20.6"N 97°43'56.5"W	3.22	70	0.2254
2022-04-23	Castilleja indivisa	One individual, leaves	MoPac Expy roadside, next to Theresa Ave, near Kim's Kasita, Austin, TX	30°16'46.2"N 97°45'59.2"W	3.48	60	0.2088
2022-04-24	Phelipanche remosa	One individual, inflorescence	Roadside hill of N Capital of Texas Hwy, near Float on Boat Ramp, Austin, TX	30°20'52.7"N 97°47'54.4"W	3.16	31.64	0.0999824
2022-04-24	Castilleja indivisa	One individual, flower	Roadside hill of N Capital of Texas Hwy, near Float on Boat Ramp, Austin, TX	30°20'52.7"N 97°47'54.4"W	3.52	28.409	0.0999997
2022-04-25	Castilleja indivisa	One individual, leaves	Roadside hill of N Capital of Texas Hwy, near Float on Boat Ramp, Austin, TX	30°20'52.7"N 97°47'54.4"W	2.12	50	0.106
2022-05-01	Catalpa bignonioides	One individual, flower	Street tree, near 2109 Montclaire St, Austin, TX 78704	30°14'53.6"N 97°46'45.5"W	2.38	80	0.1904
2022-05-01	Catalpa bignonioides	One individual, flower	Street tree, near 2109 Montclaire St, Austin, TX 78704	30°14'53.6"N 97°46'45.5"W	3.3	80	0.264
2022-05-01	Catalpa bignonioides	One individual, flower	Street tree, near 2109 Montclaire St, Austin, TX 78704	30°14'53.6"N 97°46'45.5"W	2.38	42	0.09996
2022-05-01	Catalpa bignonioides	One individual, flower	Street tree, near 2109 Montclaire St, Austin, TX 78704	30°14'53.6"N 97°46'45.5"W	3.3	35	0.1155
2022-05-06	Phelipanche remosa	One individual, flower	Dallas White Rock Lake, by the trail of Boy scout Hill Pavilion	32°51'03.8"N 96°43'13.3"W	2.22	67.56	0.149983
2022-05-06	Orobanche minor	One individual, flower	Dallas White Rock Lake, by the trail of Boy scout Hill Pavilion	32°51'03.8"N 96°43'13.3"W	1.87	80.2	0.149974
2022-05-06	Orobanche minor	One individual, flower	Dallas White Rock Lake, by the trail of Boy scout Hill Pavilion	32°51'03.8"N 96°43'13.3"W	1.94	61.8	0.119892
2022-05-06	Orobanche minor	One individual, flower	Dallas White Rock Lake, by the trail of Boy scout Hill Pavilion	32°51'03.8"N 96°43'13.3"W	2.2	54.5	0.1199
2022-05-06	Orobanche minor	One individual, flower	Dallas White Rock Lake, by the trail of Boy scout Hill Pavilion	32°51'03.8"N 96°43'13.3"W	2.06	58.2	0.119892
2022-05-06	Orobanche minor	One individual, flower	Dallas White Rock Lake, by the trail of Boy scout Hill Pavilion	32°51'03.8"N 96°43'13.3"W	1.66	72.2	0.119852
2022-05-23	Aphyllon uniflora	One individual, inflorescence	Along bike path between Alewife T Station and city of Belmont.	42°23'46.6"N 71°08'39.9"W	NA	75	NA
2022-05-23	Aphyllon uniflora	One individual, inflorescence	Along bike path between Alewife T Station and city of Belmont.	42°23'46.6"N 71°08'39.9"W	NA	75	NA
2022-05-24	Aphyllon uniflora	One individual, inflorescence	John Joseph Kilmartin Pathway, along roadside,	42°23'20.1"N 70°58'51.8"W	NA	30	NA
2022-05-24	Aphyllon uniflora	One individual, inflorescence	John Joseph Kilmartin Pathway, along roadside	42°23'20.1"N 70°58'51.8"W	NA	50	NA
2022-05-24	Aphyllon uniflora	One individual, inflorescence	John Joseph Kilmartin Pathway, along roadside	42°23'20.1"N 70°58'51.8"W	NA	30	NA
2022-05-24	Aphyllon uniflora	One individual, inflorescence	John Joseph Kilmartin Pathway, along roadside	42°23'20.1"N 70°58'51.8"W	NA	30	NA
2022-05-25	Conopholis americana	One individual C1, flower (peak flowering)	Near Bellevue Pond in the Middlesex Fells Reseve, Medford, MA	42°25'55.6"N 71°06'24.3"W	NA	150	NA
2022-05-25	Conopholis americana	One individual C1, flower (peak flowering)	Near Bellevue Pond in the Middlesex Fells Reseve, Medford, MA	42°25'55.6"N 71°06'24.3"W	NA	125	NA
2022-05-25	Conopholis americana	One individual C2, flower (mostly buds)	Near Bellevue Pond in the Middlesex Fells Reseve, Medford, MA	42°25'55.6"N 71°06'24.3"W	NA	125	NA
2022-05-26	Aphyllon uniflora	One individual, young fruits, A1 and A2 from the same plant	Along bike path between Alewife T Station and city of Belmont.	42°23'46.6"N 71°08'39.9"W	NA	30	NA
2022-05-26	Aphyllon uniflora	One individual, haustoria, A1 and A2 from the same plant	Along bike path between Alewife T Station and city of Belmont.	42°23'46.6"N 71°08'39.9"W	NA	35	NA
2022-06-03	Aureolaria pedicularia	One individual, leaves	United States of America, Massachusetts: Middlesex county: Town of Medford. Grow in a shaded understory on the westside edge of a hill west of the Bellevue Pond.	42°26'00.7"N 71°06'31.1"W	NA	80	NA
2022-06-03	Aureolaria pedicularia	One individual, leaves	United States of America, Massachusetts: Middlesex county: Town of Medford. Grow in a shaded understory on the westside edge of a hill west of the Bellevue Pond.	42°26'00.7"N 71°06'31.1"W	NA	40	NA
2022-06-03	Aureolaria pedicularia	One individual, leaves	Shoal Creek Trail near Janet Long Fish Bridge	42°26'00.7"N 71°06'31.1"W	NA	40	NA
2022-10-10	Agalinis heterophylla	One individual, flower	Shoal Creek Trail near Janet Long Fish Bridge	30°17'49.9"N 97°44'58.2"W	4.22	59	0.25
2022-10-10	Agalinis heterophylla	One individual, flower	Shoal Creek Trail near Janet Long Fish Bridge	30°17'49.9"N 97°44'58.2"W	5.2	48	0.25
2022-10-11	Agalinis heterophylla	One individual, flower	Shoal Creek Trail near Janet Long Fish Bridge	30°17'49.9"N 97°44'58.2"W	2.22	112.6	0.25
2022-10-11	Agalinis heterophylla	One individual, flower	Shoal Creek Trail near Janet Long Fish Bridge	30°17'49.9"N 97°44'58.2"W	2.24	100	0.22
2022-10-14	Agalinis edwardsiana	Multiple individuals, flower	Inga VanNynatten Memorial Trail, open grassland on mountain ridge, semi shaded	30°22'52.1"N 97°46'17.4"W	3.82	65	0.25
2022-10-14	Agalinis edwardsiana	Multiple individuals, flower	Inga VanNynatten Memorial Trail, open grassland on mountain ridge, semi shaded	30°22'52.1"N 97°46'17.4"W	2.72	92	0.25
2022-10-14	Agalinis edwardsiana	Multiple individuals, flower	Inga VanNynatten Memorial Trail, open grassland on mountain ridge, semi shaded	30°22'52.1"N 97°46'17.4"W	3.6	64	0.25
2022-10-14	Agalinis edwardsiana	Multiple individuals, flower	Inga VanNynatten Memorial Trail, open grassland on mountain ridge, semi shaded	30°22'52.1"N 97°46'17.4"W	3.22	77	0.25
2022-10-15	Agalinis edwardsiana	Multiple individuals, flower	Inga VanNynatten Memorial Trail, open grassland on mountain ridge, semi shaded	30°22'52.1"N 97°46'17.4"W	4.7	53	0.25
2022-10-15	Agalinis edwardsiana	Multiple individuals, flower	Inga VanNynatten Memorial Trail, open grassland on mountain ridge, semi shaded	30°22'52.1"N 97°46'17.4"W	3.55	70	0.25
2022-10-15	Agalinis heterophylla	One individual, flower	Shoal Creek Trail near Janet Long Fish Bridge	30°17'49.9"N 97°44'58.2"W	3.6	69	0.25
2022-10-15	Agalinis heterophylla	One individual, flower	Shoal Creek Trail near Janet Long Fish Bridge	30°17'49.9"N 97°44'58.2"W	3.22	77	0.25
2023-03-11	Phelipanche ramosa	One individual, flower	Lawn in front of the UT Law School, right next to the telephone pole, Austin, TX	30°17'20.6"N 97°43'56.5"W	4.4	56.8	0.25
2023-03-11	Phelipanche ramosa	One individual, flower	Lawn in front of the UT Law School, right next to the telephone pole, Austin, TX	30°17'20.6"N 97°43'56.5"W	3.84	71.8	0.25
Failed species
2022-04-24	Bellardia trixago	One individual, flower	Roadside hill of N Capital of Texas Hwy, near Float on Boat Ramp, Austin, TX	30°20'52.7"N 97°47'54.4"W	4.46	22.42	0.0999932
2022-04-24	Bellardia trixago	One individual, flower	Roadside hill of N Capital of Texas Hwy, near Float on Boat Ramp, Austin, TX	30°20'52.7"N 97°47'54.4"W	2.8	50	0.14
2022-04-24	Bellardia trixago	Mostly young leaves and some flowers	Roadside hill of N Capital of Texas Hwy, near Float on Boat Ramp, Austin, TX	30°20'52.7"N 97°47'54.4"W	1.84	50	0.09
2022-04-25	Bellardia trixago	Mostly young leaves and some flowers	Roadside hill of N Capital of Texas Hwy, near Float on Boat Ramp, Austin, TX	30°20'52.7"N 97°47'54.4"W	1.76	70	0.12
2022-06-03	Melapyrum lineare	One individual, flowers and leaves	United States of America, Massachusetts: Middlesex county: Town of Medford. On the open edge near the skyline trail west of the Bellevue Pond. Parasite on Vaccinium sp.	42°26'01.4"N 71°06'29.4"W	NA	80	NA
2022-06-02	Melapyrum lineare	One individual, flowers and leaves	United States of America, Massachusetts: Franklin County: Town of Erving. Northwest part of town, east of Northfield Mountain Reservoir near south base of Hermit Mountain near Hermit’s Castle, 330 meters at crest of ledge. Mixed broadleaved deciduous forest with Quercus alba, Q. coccinea, Q. montana, Q. rubra and Q. velutina with Fagus grandifolia, Fraxinus americana, Acer rubrum and numerous stu…	42°36'48"N, 72°25'27"W	NA	50	NA
2022-06-02	Melapyrum lineare	One individual, flowers and leaves	United States of America, Massachusetts: Franklin County: Town of Erving. Northwest part of town, east of Northfield Mountain Reservoir near south base of Hermit Mountain near Hermit’s Castle, 330 meters at crest of ledge. Mixed broadleaved deciduous forest with Quercus alba, Q. coccinea, Q. montana, Q. rubra and Q. velutina with Fagus grandifolia, Fraxinus americana, Acer rubrum and numerous stu…	42°36'48"N, 72°25'27"W	NA	50	NA
2022-06-02	Aureolaria flava	One individual, leaves	United States of America, Massachusetts: Franklin County: Town of Erving. Northwest part of town, east of Northfield Mountain Reservoir near south base of Hermit Mountain near Hermit’s Castle, 330 meters at crest of ledge. Mixed broadleaved deciduous forest with Quercus alba, Q. coccinea, Q. montana, Q. rubra and Q. velutina with Fagus grandifolia, Fraxinus americana, Acer rubrum and numerous stu…	42°36'48"N, 72°25'27"W	NA	50	NA
2022-06-02	Aureolaria flava	One individual, leaves	United States of America, Massachusetts: Franklin County: Town of Erving. Northwest part of town, east of Northfield Mountain Reservoir near south base of Hermit Mountain near Hermit’s Castle, 330 meters at crest of ledge. Mixed broadleaved deciduous forest with Quercus alba, Q. coccinea, Q. montana, Q. rubra and Q. velutina with Fagus grandifolia, Fraxinus americana, Acer rubrum and numerous stu…	42°36'48"N, 72°25'27"W	NA	50	NA
2022-07-08	Triphysaria versicolor	One individual, whole plant	Seeds ordered from U.S. National Plant Germplasm System (https://www.grin-global.org/, catalog # W6 56349)	NA	1.02	200	0.2
2022-07-13	Rehmannia glutinosa	One individual, flowers	Seedlings ordered from Strictly Medicinal LLC, OR 97544 USA	NA	1.86	133	0.25
2022-12-03	Rehmannia grandiflora	One individual, leaves	Seedlings ordered from Strictly Medicinal LLC, OR 97544 USA	NA	1.45	172	0.25

### Sheet: Table S3 FCF
Table S3 Definition of respiratory flux control factors
Flux control factor	Calculation*	Explanation
OXPHOS coupling efficiency	1-(A/B)	Extent of ADP control over respiration, relating to the coupling efficiency of oxidative phosphorylation ranging from zero (completely non-coupled or no ADP control) to 1.0 (maximally coupled or 100% ADP control).
DHex flux control	1-(B/C)	Proportion of total NADH-supported OXPHOS-linked respiration contributed by external NADH dehydrogenases.
CI flux control	1-(E/D)	Proportion of maximal (NADH + Succinate-supported) OXPHOS-linked respiration contributed by CI.
CII flux control	1-(C/D)	Proportion of maximal (NADH + Succinate-supported) OXPHOS-linked respiration contributed by CII.
AOX flux control	1-(F/E)	Proportion of OXPHOS-linked respiration mediated by the alternative oxidase (AOX).
Excess capacity of CIV	(G/F)-1	Apparent excess respiratory capacity of cytochrome c oxidase over OXPHOS-linked respiration supported by CII and rotenone-insensitive NADH dehydrogenases.
*See Fig. S1 for reaction stages A-F when recording rates of O2 flux

### Sheet: Table S4 Sequence divergence
Table S4 Pairwise sequence divergence to Arabidopsis thaliana
Species	Nucleotide difference	Divergence under the F84 model
Actinidia eriantha Beth.	0.305845	0.397931
Aeginetia indica L.	0.330351	0.441422
Alectra vogelii Benth.	0.32504	0.431098
Amborella trichopoda Baill.	0.349702	0.47651
Aphyllon fasciculatum Nutt.	0.320175	0.422513
Aquilegia coerulea E.James	0.326087	0.432924
Castilleja miniata Douglas ex Benth.	0.304871	0.395889
Christisonia kwangtungensis (Hu) G.D.Tang, J.F.Liu & W.B.Yu	0.335813	0.451214
Cinnamomum micranthum (Hayata) Hayata	0.322941	0.426939
Citrus sinensis (L.) Osbeck	0.289715	0.370618
Coffea canephora Pierre ex A.Froehner	0.315989	0.415634
Conopholis americana (L.) Wallr.	0.312958	0.40981
Cuscuta australis R.Br.	0.327176	0.434829
Daucus carota L.	0.316073	0.41537
Epifagus virginiana (L.) Barton	0.291551	0.373267
Escobedia grandiflora (L.fil.) Kuntze	0.330781	0.44145
Euphrasia arctica Lange ex Rostr.	0.31588	0.41502
Glycine max (L.) Merr.	0.311745	0.407916
Gossypium raimondii Ulbr.	0.289473	0.370462
Handroanthus impetiginosus (Mart. ex DC.) Mattos	0.314528	0.41248
Helianthus annuus L.	0.324239	0.429852
Ipomoea nil (L.) Roth	0.314972	0.413456
Lindenbergia philippensis (Cham. & Schltdl.) Benth.	0.318614	0.419775
Manihot esculenta Crantz	0.291559	0.373644
Mimulus guttatus DC.	0.320002	0.422255
Olea europaea L.	0.308513	0.402081
Orobanche cumana Wallr.	0.325463	0.424633
Oryza sativa L.	0.353108	0.482975
Pedicularis kansuensis Maxim.	0.323577	0.428896
Phelipanche aegyptiaca Pers.	0.330445	0.441034
Phtheirospermum japonicum (Thunb.) Kanitz	0.317954	0.418868
Populus trichocarpa Torr. & A.Gray ex Hook.	0.300124	0.388032
Prunus persica (L.) Batsch	0.295023	0.379552
Sesamum indicum L.	0.319623	0.421221
Solanum tuberosum L.	0.318065	0.418287
Sorghum bicolor (L.) Moench	0.3607	0.497347
Striga asiatica (L.) Kuntze	0.3387	0.455945
Theobroma cacao L.	0.286318	0.365302
Vaccinium corymbosum L.	0.317398	0.41791
Vitis vinifera L.	0.296671	0.38257

### Sheet: Table S5 Molecular Evolution
Table S4 Statistical significance of relaxed or intensified selection of mitochondrial protein complexes in Orobanchaceae
Protein type	Reference branch ω	Test branch ω	RELAX p-value	Relaxation/intensification parameter (K)
CI	0.1136	0.1317	**0.0332	0.94
CII	0.1629	0.1551	**0.0041	0.54
CIII	0.1537	0.1988	**0	0.78
CIV	0.2507	0.3813	0.534	NA
CV	0.1502	0.1932	**0.0006	0.6
Ribosomal	0.2037	0.2966	0.7145	NA
RRR	0.2299	0.2763	**0.0061	1.08

### Sheet: Table S6 FCF corr
Table S5 Pairwise correlation between selected OXPHOS FCFs under the linear mixed-effects models
Pairwise correlations	Global correlation coefficient beta	Global correlation LME p value	Holo correlation coefficient beta	Holo correlation LME p value	Hemi correlation coefficient beta	Hemi correlation LME p value
AOX ~ CII	0.117138	0.3	0.104987	0.5338	0.0850535	0.6147
DEX ~ CII	0.241497	**0.0057	0.242425	0.053	0.206718	0.1446
AOX ~ DEX	0.177137	0.2903	0.10392	0.6728	0.273821	0.2683
max resp ~ AOX	-1542.02	0.2209	-550.642	0.7613	-1604.57	0.1319
max resp ~ CII	-1374.07	0.1132	-4381.28	**0.0083	757.099	0.3734
max resp ~ DEX	3066.39	**0.035	-2200.05	0.5547	2244.11	0.0828
CI ~ CII	-0.0714715	0.2719	-0.0389505	0.7211	-0.27122	**0.0219
CIV ~ CII	-1.44463	0.1842	-2.06861	0.2452	-1.3045	0.3404
OXPHOS efficiency ~ CI	-0.156207	0.2368	-0.0435821	0.7789	-0.223676	0.2777
OXPHOS efficiency ~ CII	-0.0304394	0.6669	-0.127494	0.0705	0.245673	0.1029
